# A fine kinetic balance of interactions directs transcription factor hubs to genes

**DOI:** 10.1101/2024.04.16.589811

**Authors:** Samantha Fallacaro, Apratim Mukherjee, Puttachai Ratchasanmuang, Joseph Zinski, Yara I Haloush, Kareena Shankta, Mustafa Mir

## Abstract

Eukaryotic gene regulation relies on the binding of sequence-specific transcription factors (TFs). TFs bind chromatin transiently yet occupy their target sites by forming high-local concentration microenvironments (hubs and condensates) that increase the frequency of binding. Despite their ubiquity, such microenvironments are difficult to study in endogenous contexts due to technical limitations. Here, we use live embryo light-sheet imaging, single-molecule tracking, and genomics to overcome these limitations and investigate how hubs are localized to target genes to drive TF occupancy and transcription. By examining mutants of a hub-forming TF, Zelda, in *Drosophila* embryos, we find that hub formation propensity, spatial distributions, and temporal stabilities are differentially regulated by DNA binding and disordered protein domains. We show that hub localization to genomic targets is driven by a finely-tuned kinetic balance of interactions between proteins and chromatin, and hubs can be redirected to new genomic sites when this balance is perturbed.
