## Supplementary material for "A fine kinetic balance of interactions directs transcription factor hubs to genes": Table S4

### Sheet: Sheet1
	Across Individual Movies																Across Individual Embryos
		Overall								Inside Clusters							Overall								Inside Clusters
		ZLD				ZF5				ZLD			ZF5				ZLD				ZF5				ZLD			ZF5
	Movie	Embryo#	Bound fraction	Intermediate fraction	Free fraction	Embryo#	Bound fraction	Intermediate fraction	Free fraction	Bound fraction	Intermediate fraction	Free fraction	Bound fraction	Intermediate fraction	Free fraction		Embryo#	Bound fraction	Intermediate fraction	Free fraction	Embryo#	Bound fraction	Intermediate fraction	Free fraction	Bound fraction	Intermediate fraction	Free fraction	Bound fraction	Intermediate fraction	Free fraction
	1	1	0.211121	0.301868	0.487011	1	0.194438	0.374194	0.431369	0.269	0.32849	0.40251	0.2584	0.38594	0.35566		1	0.195959	0.315593	0.488448	1	0.181799	0.383353	0.434847	0.256667	0.337522	0.405811	0.262466	0.37636	0.361174
	2	1	0.18404	0.332135	0.483825	1	0.197853	0.387634	0.414514	0.234	0.345584	0.420416	0.2684	0.401923	0.329677		2	0.194925	0.33582	0.469255	2	0.21496	0.368599	0.416441	0.273987	0.342285	0.383728	0.260246	0.384411	0.355344
	3	1	0.192717	0.312775	0.494508	1	0.190705	0.370421	0.438874	0.267	0.338492	0.394508	0.29584	0.375849	0.328311		3	0.213075	0.304028	0.482898	3	0.172	0.367464	0.460537	0.266	0.335926	0.398074	0.267445	0.388883	0.343672
	4	2	0.196202	0.331547	0.472251	1	0.126714	0.387921	0.485365	0.3194	0.38695	0.29365	0.225849	0.349596	0.424555		4	0.20584	0.326324	0.467837	N/A	N/A	N/A	N/A	0.27346	0.331482	0.395058	N/A	N/A	N/A
	5	2	0.185496	0.331298	0.483206	1	0.199288	0.396598	0.404115	0.278	0.304954	0.417046	0.26384	0.368494	0.367666		5	0.209142	0.322596	0.468262	N/A	N/A	N/A	N/A	0.266857	0.299746	0.433398	N/A	N/A	N/A
	6	2	0.203077	0.344615	0.452308	2	0.21309	0.367111	0.4198	0.22456	0.33495	0.44049	0.258349	0.395849	0.345802		6	0.208565	0.305479	0.485956	N/A	N/A	N/A	N/A	0.266297	0.340952	0.392751	N/A	N/A	N/A
	7	3	0.234973	0.301585	0.463443	2	0.232266	0.378681	0.389052	0.253	0.325903	0.421097	0.2794	0.374829	0.345771		7	0.190124	0.338841	0.471034	N/A	N/A	N/A	N/A	0.270388	0.355004	0.374608	N/A	N/A	N/A
	8	3	0.191176	0.306471	0.502353	2	0.243504	0.363845	0.392651	0.279	0.345948	0.375052	0.21945	0.429585	0.350965		8	0.166903	0.323862	0.509235	N/A	N/A	N/A	N/A	0.276099	0.330692	0.39321	N/A	N/A	N/A
	9	4	0.257732	0.303952	0.438316	2	0.219744	0.402878	0.377378	0.264	0.319493	0.416507	0.26854	0.335849	0.395611		Mean	0.198067	0.321568	0.480366		0.189586	0.373139	0.437275	0.268719	0.334201	0.39708	0.263386	0.383218	0.353396
	10	4	0.19322	0.325424	0.481356	2	0.166194	0.330482	0.503324	0.2349	0.315994	0.449106	0.27549	0.38594	0.33857		Median	0.200899	0.323229	0.476966		0.181799	0.368599	0.434847	0.268622	0.336724	0.394134	0.262466	0.384411	0.355344
	11	4	0.177866	0.335968	0.486166	3	0.164713	0.360211	0.475076	0.279	0.359485	0.361515	0.284392	0.401924	0.313684		Std. Dev.	0.0149623	0.0127204	0.0143946		0.0225136	0.00886437	0.0221479	0.00620434	0.0158771	0.0173915	0.00368681	0.00634576	0.00891183
	12	4	0.194541	0.33995	0.465509	3	0.186275	0.36098	0.452745	0.31594	0.330955	0.353105	0.24395	0.395849	0.360201		Std. Error	0.0700271	0.113691	0.169835		0.109458	0.215432	0.252461	0.0950066	0.118158	0.140389	0.152066	0.221251	0.204034
	13	5	0.238983	0.308475	0.452542	3	0.162387	0.386193	0.45142	0.28349	0.294857	0.421653	0.26559	0.374823	0.359587
	14	5	0.211111	0.326667	0.462222	3	0.174625	0.362469	0.462906	0.24859	0.27484	0.476571	0.275849	0.382934	0.341217			Using Bootstrapping
	15	5	0.177332	0.332646	0.490022	N/A	N/A	N/A	N/A	0.26849	0.32954	0.40197	N/A	N/A	N/A				Overall						Inside Clusters
	16	6	0.170835	0.304797	0.524368	N/A	N/A	N/A	N/A	0.2584	0.334958	0.406642	N/A	N/A	N/A				ZLD			ZF5			ZLD			ZF5
	17	6	0.192438	0.314035	0.493528	N/A	N/A	N/A	N/A	0.27495	0.329504	0.395546	N/A	N/A	N/A			Metric	Bound fraction	Intermediate fraction	Free fraction	Bound fraction	Intermediate fraction	Free fraction	Bound fraction	Intermediate fraction	Free fraction	Bound fraction	Intermediate fraction	Free fraction
	18	6	0.262423	0.297604	0.439973	N/A	N/A	N/A	N/A	0.26554	0.358394	0.376066	N/A	N/A	N/A			Mean	0.196564	0.307982	0.495454	0.197459	0.358647	0.443893	0.268	0.328	0.405	0.261	0.388	0.351
	19	7	0.149293	0.338788	0.511919	N/A	N/A	N/A	N/A	0.283945	0.374049	0.342006	N/A	N/A	N/A			Median	0.189385	0.303955	0.488294	0.195225	0.35512	0.44145	0.262	0.329	0.404	0.262	0.392	0.347
	20	7	0.230956	0.338895	0.430149	N/A	N/A	N/A	N/A	0.25683	0.335959	0.407211	N/A	N/A	N/A			Std. Dev.	0.024552	0.0470916	0.0366715	0.0151784	0.0554545	0.0511165	0.004	0.004	0.004	0.009	0.007	0.009
	21	8	0.18519	0.334927	0.479883	N/A	N/A	N/A	N/A	0.26849	0.322985	0.408525	N/A	N/A	N/A			Std. Error	0.00549	0.01053	0.0082	0.003394	0.0124	0.01143	0.001	0.001	0.001	0.002	0.002	0.002
	22	8	0.162462	0.336175	0.501364	N/A	N/A	N/A	N/A	0.284956	0.319505	0.395539	N/A	N/A	N/A
	23	8	0.153058	0.300484	0.546458	N/A	N/A	N/A	N/A	0.27485	0.349585	0.375565	N/A	N/A	N/A
	Mean		0.198097	0.321786	0.480116		0.190842	0.373544	0.435613	0.268971	0.333103	0.397926	0.263096	0.382813	0.354091
	Median		0.192717	0.326667	0.483206		0.192571	0.372307	0.435121	0.26849	0.330955	0.40251	0.266995	0.384437	0.348383
	Std. Dev.		0.0300968	0.0151518	0.0278991		0.0309285	0.0184835	0.0382374	0.0224816	0.0243501	0.0381873	0.0212171	0.0231335	0.0282686
	Std. Error		0.0413062	0.067097	0.100111		0.0510048	0.0998339	0.116423	0.0560843	0.0694568	0.0829733	0.0703153	0.102311	0.0946348
	Statistics from Mann Whitney U test
		p-values from movie average
	Comparison	Overall	Inside clusters
	ZLD-ZF5 Bound	0.71884	0.59612
	ZLD-ZF5 Intermediate	<0.0001	<0.0001
	ZLD-ZF5 Fast	0.00148	0.00084
		p-values from bootstrapping
	Comparison	Overall	Inside clusters
	ZLD-ZF5 Bound	0.82493	0.493442
	ZLD-ZF5 Intermediate	<0.0001	<0.0001
	ZLD-ZF5 Fast	0.00094	0.00039
