## Supplementary material for "A fine kinetic balance of interactions directs transcription factor hubs to genes": Table S5

### Sheet: Sheet1
Figure 3
Hub Property Analysis (Each Nucleus as an Individual Datapoint)
Fly Line & Stage		N Values
Genotype	NC	# Embryos	# Nuclei
deltaIDR/+	12	5	184
	13	6	314
	14	7	928
deltaIDR/+ High Contrast	12	4	130
	13	4	115
	14	5	364
mNG-ZLD	12	4	72
	13	9	312
	14	13	895
mNG-ZLD High Contrast	12	2	24
	13	3	71
	14	4	197
sfGFP-ZLD	12	2	58
	13	2	51
	14	3	188
ZF5	12	5	341
	13	6	199
	14	10	846
ZF5 High Contrast	12	0	0
	13	3	71
	14	4	166
ZF5/+	12	4	77
	13	3	98
	14	3	236
ZF1-6/+	12	3	47
	13	3	113
	14	4	298
ZF1-6/+ High Contrast	12	0	0
	13	3	99
	14	4	209
Hub Property Analysis (Each "Filename" is a Separate Embyro Replicate)
Filename	NC	Condition	Filtered Hub Area Total / Nuclear Area_mean	Filtered Hub Area Total / Nuclear Area_median	Filtered Hub Area Total / Nuclear Area_std	Proportion of TF in a Hub (Filtered)_mean	Proportion of TF in a Hub (Filtered)_median	Proportion of TF in a Hub (Filtered)_std	Filtered Number of Hubs_mean	Filtered Number of Hubs_median	Filtered Number of Hubs_std	Filtered Hub Mean Enrichment_mean	Filtered Hub Mean Enrichment_median	Filtered Hub Mean Enrichment_std
20230922_DBD_1	NC13	deltaIDR/+	0.01118	0.0105427	0.00726177	0.0157528	0.0149815	0.0101389	4.20139	4	2.51935	1.40652	1.38779	0.0583858
20230922_DBD_1	NC14	deltaIDR/+	0.00246796	0	0.00644356	0.00345343	0	0.00897686	1.01679	0	2.34172	1.39747	1.38116	0.0507827
20230922_DBD_2	NC12	deltaIDR/+	0.0172112	0	0.0426819	0.0255616	0	0.0631925	1.98477	0	3.16401	1.45228	1.40734	0.133879
20230922_DBD_2	NC13	deltaIDR/+	0.00836218	0.00763502	0.00764578	0.011738	0.0109362	0.0106304	3.65454	3	2.90833	1.40461	1.38696	0.0544977
20230922_DBD_2_2	NC14	deltaIDR/+	0.0102546	0.0100343	0.00594522	0.0151084	0.0150264	0.00838111	3.01671	3	1.80966	1.4632	1.42573	0.111853
20230922_DBD_3	NC12	deltaIDR/+	0.00294052	0	0.0077725	0.00417036	0	0.011249	1.23677	0	2.42998	1.40607	1.3798	0.104453
20230922_DBD_4	NC12	deltaIDR/+	0.00564639	0.00100829	0.0137873	0.00783442	0.00141328	0.0192588	2.35944	2	2.49903	1.38969	1.37706	0.041919
20230922_DBD_4	NC13	deltaIDR/+	0.0110584	0.00793893	0.0124136	0.0153688	0.0109939	0.0173298	4.03634	3	3.18029	1.39408	1.3799	0.046399
20230922_DBD_4	NC14	deltaIDR/+	0.00279531	0	0.00504295	0.00393221	0	0.00706901	0.806879	0	1.12126	1.40372	1.38618	0.0555831
20230922_DBD_5	NC12	deltaIDR/+	0.0012299	0	0.00303656	0.00172475	0	0.00428985	0.510959	0	0.975989	1.39738	1.3828	0.0474501
20230922_DBD_5	NC13	deltaIDR/+	0.0020929	0	0.00435789	0.00291734	0	0.00606375	1.0139	0	1.39358	1.39692	1.38261	0.0477859
20230922_DBD_5	NC14	deltaIDR/+	0.00055643	0	0.0025275	0.00077021	0	0.00349588	0.211821	0	0.555827	1.3946	1.38044	0.0471552
20240219_deltaIDR_1	NC12	deltaIDR/+	0.0176061	0.0159634	0.0174832	0.0248818	0.0231558	0.0243824	13.8238	13	7.89898	1.41357	1.38959	0.106075
20240219_deltaIDR_1	NC13	deltaIDR/+	0.0297652	0.0280213	0.0166915	0.0419602	0.0395528	0.0236653	17.3621	17	8.04217	1.41534	1.39589	0.0669642
20240219_deltaIDR_1	NC14	deltaIDR/+	0.0579092	0.0576326	0.0282394	0.0823648	0.0814892	0.0403891	12.6006	11	7.55687	1.43148	1.41324	0.0719574
20240219_deltaIDR_2	NC13	deltaIDR/+	0.0419107	0.0430822	0.0182447	0.0592738	0.0608087	0.0259782	19.0822	19	8.11294	1.42143	1.40273	0.0675345
20240219_deltaIDR_2	NC14	deltaIDR/+	0.0259792	0.0241152	0.0167474	0.0366635	0.0340308	0.0235671	9.39962	9	4.67379	1.41687	1.39663	0.0680149
20240219_deltaIDR_3	NC14	deltaIDR/+	0.0257326	0.0243405	0.0139252	0.0365475	0.0347314	0.0195158	9.44304	9	4.21786	1.41661	1.39483	0.0708239
202406 12_deltaIDR_het_HC	NC12	deltaIDR/+ High Contrast	0.0481939	0.0495236	0.0206024	0.0705286	0.0728992	0.0303469	19.0194	19	9.16066	1.45202	1.42358	0.0990068
202406 12_deltaIDR_het_HC	NC13	deltaIDR/+ High Contrast	0.0524213	0.0520941	0.0222683	0.0802152	0.0792638	0.0352421	15.7989	16	6.10336	1.49224	1.45641	0.132254
202406 12_deltaIDR_het_HC	NC14	deltaIDR/+ High Contrast	0.0317885	0.0301448	0.0171239	0.04849	0.0467421	0.0253538	6.94709	6	4.03435	1.48323	1.42257	0.166336
20240612_deltaIDR_het_HC_1	NC14	deltaIDR/+ High Contrast	0.0291227	0.0265973	0.0127364	0.048696	0.0449886	0.0209525	7.6228	7	3.91491	1.56558	1.48411	0.225805
20240612_deltaIDR_het_HC_11	NC12	deltaIDR/+ High Contrast	0.0426809	0.0449717	0.0245688	0.0605957	0.0640305	0.0350627	21.2887	24	12.7052	1.42278	1.4049	0.0679405
20240612_deltaIDR_het_HC_13	NC12	deltaIDR/+ High Contrast	0.0489595	0.050444	0.0194106	0.0717353	0.0743706	0.0286063	21.161	22	8.19907	1.45499	1.42548	0.100924
20240612_deltaIDR_het_HC_3	NC13	deltaIDR/+ High Contrast	0.0706431	0.0711062	0.0181352	0.111535	0.112631	0.030032	19.7496	20	4.42249	1.54965	1.52206	0.146674
20240612_deltaIDR_het_HC_4	NC14	deltaIDR/+ High Contrast	0.0365013	0.0371203	0.0213695	0.0515285	0.0526917	0.0301579	6.49897	6	3.58318	1.41286	1.39623	0.0596957
20240612_deltaIDR_het_HC_5	NC14	deltaIDR/+ High Contrast	0.0235825	0.0229805	0.015522	0.0340135	0.0333897	0.0221792	4.34682	4	2.8316	1.42807	1.39745	0.0933129
20240612_deltaIDR_het_HC_6	NC14	deltaIDR/+ High Contrast	0.0359985	0.033723	0.0157089	0.0550421	0.0524287	0.023545	8.25259	8	4.3105	1.48333	1.4358	0.142412
20240612_deltaIDR_het_HC_7	NC13	deltaIDR/+ High Contrast	0.0320513	0.0310275	0.0153302	0.0471188	0.0457243	0.0222654	11.4958	11	5.63289	1.44578	1.41621	0.0968151
20240612_deltaIDR_het_HC_8	NC12	deltaIDR/+ High Contrast	0.0494065	0.0476745	0.0202808	0.0730418	0.0703563	0.0301713	13.8512	14	6.34511	1.4602	1.43063	0.105086
20240612_deltaIDR_het_HC_9	NC13	deltaIDR/+ High Contrast	0.054967	0.0548148	0.0193018	0.0837991	0.0844037	0.0296379	16.3041	16	5.68337	1.49277	1.4579	0.132573
20240627_scram_2	NC12	ZF1-6/+	0.0351457	0.0344076	0.0201054	0.0506787	0.0500042	0.02935	9.8632	10	4.77889	1.42712	1.40249	0.0831834
20240627_scram_2	NC13	ZF1-6/+	0.041774	0.0399467	0.023272	0.0600381	0.056887	0.0344754	11.0536	11	4.50498	1.42539	1.40481	0.0735058
20240627_scram_2	NC14	ZF1-6/+	0.0269718	0.0227802	0.02434	0.0379195	0.0316077	0.0348804	5.8782	6	3.60254	1.40186	1.38608	0.0530255
20240627_scram_4	NC14	ZF1-6/+	0.0272051	0.0279968	0.0139493	0.0380384	0.0391557	0.0195903	15.1364	15	7.53726	1.40073	1.38839	0.0467118
20240627_scram_5	NC12	ZF1-6/+	0.0539362	0.0546639	0.0268396	0.0775155	0.0790853	0.0389544	13.303	13	6.18259	1.43267	1.41321	0.0740135
20240627_scram_5	NC13	ZF1-6/+	0.0498311	0.0489421	0.02722	0.0722757	0.0705437	0.0406755	14.2764	14	6.43025	1.43659	1.4143	0.0805529
20240627_scram_5	NC14	ZF1-6/+	0.0401585	0.0393241	0.0237815	0.0570665	0.05554	0.0347624	14.2697	14	7.61464	1.4163	1.39777	0.0658211
20240627_scram_6	NC12	ZF1-6/+	0.0517885	0.0525665	0.0230789	0.0764833	0.0777813	0.035518	15.5972	15	6.78149	1.46011	1.43189	0.0994002
20240627_scram_6	NC13	ZF1-6/+	0.0481105	0.0490213	0.0231931	0.0695452	0.0708284	0.0344821	14.9302	15	7.09606	1.43618	1.41345	0.082382
20240627_scram_6	NC14	ZF1-6/+	0.0423803	0.0403104	0.028362	0.0604179	0.0565228	0.0413552	8.72464	8	4.98237	1.42004	1.39993	0.0699618
20240627_scram_1	NC13	ZF1-6/+ High Contrast	0.00130648	0	0.00633615	0.00179634	0	0.00874732	0.563291	0	1.30376	1.38468	1.36711	0.0404552
20240627_scram_3	NC14	ZF1-6/+ High Contrast	0.0253559	0.0248812	0.0155627	0.0355178	0.0353034	0.0218663	10.9095	11	6.29065	1.40133	1.38817	0.0481018
20240821_scram_HC_1	NC14	ZF1-6/+ High Contrast	0.0301656	0.0300971	0.0189066	0.042587	0.0425101	0.0269527	7.14474	7	4.91719	1.40401	1.38952	0.0518205
20240821_scram_HC_2	NC13	ZF1-6/+ High Contrast	0.0568849	0.0588571	0.0259778	0.0822593	0.086022	0.0381823	11.6594	12	5.49437	1.43438	1.41911	0.0699303
20240821_scram_HC_3	NC13	ZF1-6/+ High Contrast	0.0427868	0.045939	0.0222772	0.0603335	0.0642348	0.0314962	11.4823	12	6.11724	1.40838	1.39452	0.0533885
20240821_scram_HC_4	NC13	ZF1-6/+ High Contrast	0.03978	0.0423587	0.0249086	0.0560027	0.0601832	0.0350844	8.25008	9	5.04927	1.40414	1.39178	0.0465915
20240821_scram_HC_5	NC14	ZF1-6/+ High Contrast	0.0414861	0.0440536	0.0241206	0.0590559	0.0615127	0.0346973	8.16444	8	4.98655	1.41354	1.39758	0.0566795
20240821_scram_HC_6	NC14	ZF1-6/+ High Contrast	0.0207284	0.021073	0.0168385	0.0289063	0.0290694	0.0235934	4.56543	4	3.71001	1.39139	1.38017	0.0409069
20230410_HB_mNG_1	NC12	mNG-ZLD	0.0700522	0.0711787	0.0119778	0.109147	0.112457	0.020156	31.6109	32	6.18408	1.54416	1.5271	0.128731
20230410_HB_mNG_1	NC13	mNG-ZLD	0.0621147	0.0622423	0.0167747	0.0929648	0.0929179	0.0261875	23.1384	23	5.82028	1.48557	1.46444	0.103308
20230410_HB_mNG_1	NC14	mNG-ZLD	0.0581928	0.0582048	0.0192716	0.0842387	0.0845225	0.0280361	14.9331	15	5.26847	1.44628	1.42644	0.0823185
20230410_HB_mNG_2	NC12	mNG-ZLD	0.0780382	0.077069	0.0165603	0.123389	0.121283	0.0263376	35.5383	35	10.7075	1.56325	1.53307	0.157306
20230410_HB_mNG_2	NC13	mNG-ZLD	0.0713351	0.071044	0.0185142	0.105965	0.105412	0.0285296	27.5441	28	8.10402	1.48037	1.4596	0.101715
20230410_HB_mNG_2	NC14	mNG-ZLD	0.0630471	0.0634737	0.019394	0.0916522	0.0923574	0.0288883	21.473	22	7.15214	1.45108	1.43176	0.0843915
20230410_SNA_mNG_1	NC13	mNG-ZLD	0.0622099	0.0607047	0.0195407	0.0929484	0.0900019	0.0311636	19.8197	20	5.73735	1.48007	1.45371	0.108579
20230410_SNA_mNG_1	NC14	mNG-ZLD	0.0425524	0.0398864	0.0212428	0.0601934	0.0561378	0.0307079	10.0949	10	3.79916	1.41405	1.39746	0.0604777
20230410_SNA_mNG_2	NC14	mNG-ZLD	0.0546675	0.0540833	0.0199608	0.0781248	0.0770855	0.0288934	12.7	13	4.13359	1.42794	1.41154	0.0675982
20230410_SNA_mNG_3	NC13	mNG-ZLD	0.0658741	0.0651356	0.0173772	0.0964962	0.0953015	0.0254322	23.845	24	6.32864	1.46073	1.44317	0.0872119
20230410_SNA_mNG_4	NC12	mNG-ZLD	0.058057	0.0570883	0.0161035	0.0889245	0.0880756	0.0242793	16.9882	17	4.84171	1.51397	1.49976	0.108675
20230410_SNA_mNG_4	NC13	mNG-ZLD	0.0463174	0.0460225	0.0210443	0.0667591	0.0658738	0.0311429	11.963	12	4.20571	1.43083	1.41214	0.0712477
20230410_SNA_mNG_4	NC14	mNG-ZLD	0.0276144	0.0235468	0.0237816	0.0386313	0.0327292	0.0335558	5.08016	5	3.03697	1.39887	1.38482	0.0484673
20230410_SNA_mNG_5	NC13	mNG-ZLD	0.0531387	0.052684	0.0182633	0.0769097	0.0758433	0.0272064	17.8783	18	5.26718	1.44051	1.42291	0.0766179
20230410_SNA_mNG_5	NC14	mNG-ZLD	0.0433011	0.0417831	0.0185597	0.0615185	0.059052	0.0270047	13.5172	13	5.615	1.41855	1.40133	0.0670344
20230410_mNG_10	NC13	mNG-ZLD	0.0629445	0.0627207	0.0160193	0.095172	0.0949553	0.0255944	24.3021	24	6.76292	1.50052	1.47626	0.121438
20230410_mNG_11	NC13	mNG-ZLD	0.0678839	0.0676881	0.0182135	0.104904	0.104023	0.0310241	25.0055	25	8.10739	1.52731	1.49542	0.140798
20230410_mNG_11	NC14	mNG-ZLD	0.0615523	0.0610293	0.0203173	0.090265	0.0890765	0.0307717	18.9014	19	5.59532	1.45905	1.4376	0.0909872
20230410_mNG_6	NC12	mNG-ZLD	0.0735471	0.07298	0.0150168	0.115442	0.114341	0.0241288	29.6562	30	8.78829	1.55824	1.54026	0.131508
20230410_mNG_7	NC13	mNG-ZLD	0.0669099	0.0673476	0.0170196	0.101131	0.101099	0.0268076	25.1133	25	7.16715	1.50334	1.48172	0.113471
20230410_mNG_8	NC14	mNG-ZLD	0.0629851	0.0626776	0.022277	0.0906867	0.0901871	0.0327547	13.8915	14	5.61218	1.43827	1.41999	0.075979
20230410_mNG_9	NC14	mNG-ZLD	0.0601329	0.0600336	0.0197996	0.0871294	0.0872854	0.0293354	16.2683	16	5.9965	1.44577	1.42574	0.082208
20230925_ZldAntP_1	NC14	mNG-ZLD	0.0442582	0.0442308	0.0139284	0.0638642	0.0640652	0.0199575	15.5492	16	5.30191	1.43981	1.42512	0.0709977
20230925_ZldAntP_3	NC14	mNG-ZLD	0.0373293	0.0392183	0.0170867	0.0535238	0.0563975	0.024499	15.1349	16	6.37837	1.43268	1.41618	0.0699646
20230925_ZldAntP_4	NC14	mNG-ZLD	0.0341487	0.0348056	0.0136944	0.0481303	0.0491828	0.0194365	20.9661	21	7.66739	1.41311	1.39794	0.0575357
20230925_ZldAntP_6	NC14	mNG-ZLD	0.0396062	0.0397145	0.013792	0.0568817	0.0572145	0.019657	14.2035	14	4.88396	1.43314	1.41896	0.0662828
20240718_ZLD_mNG_HC_1	NC13	mNG-ZLD High Contrast	0.0651973	0.0666244	0.0190638	0.099979	0.102451	0.0303445	19.7377	21	6.56729	1.51697	1.49887	0.119175
20240718_ZLD_mNG_HC_2	NC13	mNG-ZLD High Contrast	0.0489394	0.0509925	0.0148258	0.0724507	0.0767996	0.0223444	20.8306	22	7.41906	1.46951	1.44612	0.102306
20240718_ZLD_mNG_HC_3	NC14	mNG-ZLD High Contrast	0.0648319	0.0671147	0.025068	0.0947008	0.0989994	0.0367722	10.3285	11	4.04465	1.4542	1.43508	0.0860067
20240718_ZLD_mNG_HC_4	NC14	mNG-ZLD High Contrast	0.0575807	0.0580548	0.0197924	0.0857372	0.087395	0.0297501	12.6085	13	4.85222	1.47819	1.45644	0.0994288
20240718_ZLD_mNG_HC_5	NC13	mNG-ZLD High Contrast	0.0540538	0.0554418	0.0162421	0.082892	0.0853304	0.0258395	23.165	24	8.40694	1.51992	1.48872	0.13721
20240718_ZLD_mNG_HC_6	NC14	mNG-ZLD High Contrast	0.0437163	0.04443	0.0161777	0.0656039	0.0670969	0.024521	10.9438	11	4.48458	1.48334	1.45691	0.111034
20240718_ZLD_mNG_HC_7	NC14	mNG-ZLD High Contrast	0.0640939	0.0673047	0.0242949	0.0959464	0.102346	0.0367696	11.913	13	4.79391	1.48515	1.46417	0.105768
20240718_ZLD_mNG_HC_8	NC12	mNG-ZLD High Contrast	0.0589375	0.0585424	0.0187308	0.0874523	0.0869214	0.028403	27.7804	29	10.1742	1.4755	1.44936	0.110875
20240718_ZLD_mNG_HC_9	NC12	mNG-ZLD High Contrast	0.0617023	0.0594034	0.0216087	0.0990394	0.0926304	0.0376514	33.104	30	15.7443	1.5812	1.53827	0.183613
20230410_sfGFP_10	NC14	sfGFP-ZLD	0.0351974	0.033439	0.0204973	0.0498815	0.0471047	0.0298304	8.16614	8	3.90223	1.41078	1.39336	0.0617504
20230410_sfGFP_3	NC12	sfGFP-ZLD	0.0580345	0.0583145	0.017868	0.0886607	0.0883798	0.0285922	23.0062	24	10.6159	1.5062	1.47136	0.137074
20230410_sfGFP_4	NC13	sfGFP-ZLD	0.0623547	0.061645	0.0160486	0.0949078	0.0939848	0.0244888	23.6037	24	8.33049	1.51148	1.48754	0.122832
20230410_sfGFP_5	NC13	sfGFP-ZLD	0.0676747	0.0693253	0.0182609	0.10188	0.10509	0.0279437	24.868	25	9.28191	1.49066	1.46657	0.113899
20230410_sfGFP_7	NC14	sfGFP-ZLD	0.0533336	0.052466	0.0206141	0.076638	0.0754946	0.0296762	10.7616	10	4.85	1.43299	1.41604	0.0706335
20230410_sfGFP_8	NC12	sfGFP-ZLD	0.0651603	0.0644795	0.0143501	0.10107	0.100547	0.0227971	22.9512	23	6.50746	1.53728	1.51803	0.125999
20230410_sfGFP_9	NC14	sfGFP-ZLD	0.0467161	0.0470856	0.0202115	0.0665559	0.067099	0.0291936	10.3021	10	4.57875	1.42131	1.40534	0.0629908
20230515_GLC_10	NC12	ZF5	0.053549	0.0516513	0.027448	0.0785802	0.0734479	0.0418693	11.0285	11	4.57267	1.45051	1.42904	0.0892995
20230515_GLC_10	NC13	ZF5	0.0405031	0.0375178	0.0243642	0.058116	0.0527374	0.035924	9.94993	10	4.5924	1.42079	1.40082	0.068781
20230515_GLC_10	NC14	ZF5	0.0368836	0.0337361	0.0241878	0.0522994	0.0477194	0.0347113	7.27716	7	3.88325	1.41017	1.39388	0.0615079
20230515_GLC_11	NC12	ZF5	0.0263927	0.0239604	0.0198692	0.037112	0.0336709	0.0280498	7.76058	7	5.06983	1.40221	1.3882	0.0505158
20230515_GLC_11	NC13	ZF5	0.0346673	0.0331851	0.0192371	0.0501264	0.0474386	0.0282983	9.98165	10	4.51816	1.42837	1.40471	0.0796653
20230515_GLC_11	NC14	ZF5	0.0254263	0.0220757	0.0201937	0.0358194	0.0308756	0.0286745	6.31547	6	4.11732	1.40409	1.38846	0.0535527
20230515_GLC_7	NC12	ZF5	0.0551454	0.0471054	0.0446374	0.0812853	0.0693159	0.067621	9.23236	9	4.38528	1.44152	1.42293	0.0774768
20230515_GLC_9	NC13	ZF5	0.0407499	0.0396338	0.0201631	0.0601049	0.0580193	0.0307064	10.3068	10	4.32874	1.45126	1.42167	0.0995118
20230515_GLC_9	NC14	ZF5	0.0334465	0.0321487	0.0221841	0.0475717	0.0455699	0.0317241	6.7495	6	4.59978	1.41526	1.3971	0.0635039
20231221_Znf5AntP_1	NC12	ZF5	0.0350944	0.037317	0.0157651	0.0506283	0.0535071	0.023464	19.7989	19	9.43709	1.43393	1.40999	0.0817573
20231221_Znf5AntP_2	NC12	ZF5	0.0526806	0.0534494	0.0210411	0.0806366	0.0812211	0.0329476	30.9073	29	18.0804	1.5143	1.47961	0.153375
20231221_Znf5AntP_3	NC13	ZF5	0.0387593	0.0394325	0.0165742	0.0565586	0.0567776	0.0250616	14.5451	15	6.52011	1.44485	1.41691	0.093282
20231221_Znf5AntP_4	NC14	ZF5	0.0432033	0.043744	0.0150051	0.0629937	0.0638171	0.0219681	18.4408	19	6.37944	1.45198	1.42797	0.0918208
20231221_Znf5AntP_5	NC14	ZF5	0.0406825	0.041191	0.0158449	0.0591676	0.0600734	0.023098	15.8198	16	6.95455	1.44814	1.42303	0.0925397
20240205_ZF5_SNA_1	NC13	ZF5	0.0456218	0.0446359	0.0219409	0.0667415	0.0650015	0.0328947	13.741	14	6.02434	1.44767	1.42823	0.0839238
20240205_ZF5_SNA_2	NC14	ZF5	0.031754	0.0286391	0.0207083	0.0453294	0.0403196	0.0302378	9.42859	9	4.4126	1.41514	1.39648	0.0643238
20240205_ZF5_SNA_3	NC13	ZF5	0.0320898	0.0298897	0.0179972	0.0460442	0.0426584	0.0262695	7.5068	8	3.01905	1.42017	1.40057	0.0686126
20240205_ZF5_SNA_3	NC14	ZF5	0.0320729	0.0304431	0.021778	0.0456765	0.0433011	0.0311576	6.64967	6	3.82205	1.41931	1.39735	0.0730242
20240205_ZF5_SNA_4	NC14	ZF5	0.040539	0.0404613	0.0165065	0.0576616	0.0577834	0.023388	13.2701	12	6.74738	1.42449	1.40743	0.0666023
20240821_ZF5_Antp_1	NC14	ZF5	0.0412821	0.0399054	0.0207131	0.0627387	0.0582357	0.0449133	10.6607	11	4.63921	1.47	1.43004	0.225695
20240821_ZF5_Antp_2	NC14	ZF5	0.0383718	0.0391983	0.0178711	0.0555296	0.0569516	0.026034	12.998	14	5.98739	1.43233	1.41614	0.0705163
20240814_ZF5_HC_1	NC13	ZF5 High Contrast	0.0149314	0.0141215	0.0134102	0.0210333	0.020001	0.0188826	3.73484	3	3.71007	1.40733	1.39077	0.058341
20240814_ZF5_HC_2	NC13	ZF5 High Contrast	0.00880811	0.00147056	0.0130156	0.0123058	0.00204261	0.0180744	1.9848	1	2.50863	1.39257	1.37861	0.0437502
20240814_ZF5_HC_3	NC14	ZF5 High Contrast	0.0329236	0.033122	0.0249659	0.0468217	0.0467103	0.0356779	8.58512	6	8.12667	1.41287	1.39904	0.0549141
20240814_ZF5_HC_4	NC14	ZF5 High Contrast	0.0405054	0.0419856	0.0261601	0.0588656	0.0595443	0.038618	6.50798	6	4.55008	1.43664	1.41205	0.0942007
20240814_ZF5_HC_5	NC13	ZF5 High Contrast	0.0295687	0.0288196	0.0214156	0.0427736	0.0415462	0.0309426	5.97549	6	3.76822	1.43133	1.40869	0.079139
20240814_ZF5_HC_7	NC14	ZF5 High Contrast	0.0407306	0.0405476	0.0234171	0.059073	0.0587486	0.0338791	9.09247	9	5.50906	1.44071	1.41966	0.0799097
20240814_ZF5_HC_8	NC14	ZF5 High Contrast	0.0364481	0.0379335	0.0195767	0.0525531	0.0546954	0.0284022	9.28154	10	5.18668	1.43227	1.41571	0.0698776
20231205_Znf5het_1	NC14	ZF5/+	0.0452504	0.0442731	0.0209314	0.0646838	0.0632143	0.0304367	12.9105	13	5.32891	1.42577	1.40788	0.0683933
20231205_Znf5het_2	NC12	ZF5/+	0.062009	0.0583224	0.0235103	0.0922265	0.0873884	0.0351565	14.158	14	5.52289	1.47514	1.45569	0.0981743
20231205_Znf5het_2	NC13	ZF5/+	0.058091	0.0555566	0.0221125	0.0876201	0.0833813	0.0341585	13.8067	13	4.90352	1.48991	1.46711	0.109101
20231205_Znf5het_2	NC14	ZF5/+	0.0452739	0.043908	0.0235966	0.0647886	0.0626716	0.0341689	7.55778	7	3.68974	1.42567	1.40598	0.0713593
20231205_Znf5het_3	NC14	ZF5/+	0.0486822	0.047143	0.0237295	0.0700452	0.0675331	0.034699	8.52766	8	3.92387	1.43161	1.41097	0.0755969
20231205_Znf5het_4	NC12	ZF5/+	0.0580252	0.0581781	0.01952	0.0859151	0.0865443	0.0297355	16.6458	16	5.58882	1.46954	1.45308	0.089293
20231205_Znf5het_4	NC13	ZF5/+	0.0487972	0.0473034	0.0198509	0.071766	0.0689614	0.0307566	13.5957	13	4.54563	1.45456	1.43187	0.0901825
20231212_Znf5het_1	NC12	ZF5/+	0.0645895	0.0629728	0.0262801	0.0958523	0.0945552	0.0398311	18.7604	19	6.39705	1.47441	1.45064	0.100441
20231212_Znf5het_1	NC13	ZF5/+	0.0595661	0.058346	0.0192721	0.0889851	0.0873683	0.0298916	18.243	18	5.51557	1.4801	1.45849	0.102734
20231212_Znf5het_2	NC12	ZF5/+	0.0551855	0.0526825	0.0253727	0.0809833	0.0771159	0.0379557	17.061	16	8.15675	1.45426	1.43041	0.0910929
Hub Property Analysis Averages Across Replicates per Condition
NC	Condition	Filtered Hub Area Total / Nuclear Area_aggregate_mean	Filtered Hub Area Total / Nuclear Area_aggregate_std	Proportion of TF in a Hub (Filtered)_aggregate_mean	Proportion of TF in a Hub (Filtered)_aggregate_std	Filtered Number of Hubs_aggregate_mean	Filtered Number of Hubs_aggregate_std	Filtered Hub Mean Enrichment_aggregate_mean	Filtered Hub Mean Enrichment_aggregate_std
NC12	deltaIDR/+	0.00892682	0.00790254	0.0128346	0.0115175	3.98315	5.54678	1.4118	0.0243487
NC13	deltaIDR/+	0.0173949	0.0151563	0.0245018	0.02146	8.22508	7.84843	1.40648	0.0104936
NC14	deltaIDR/+	0.0179565	0.0206272	0.0255486	0.0293003	5.21364	5.11299	1.41771	0.0238041
NC12	deltaIDR/+ High Contrast	0.0473102	0.00312655	0.0689753	0.00567992	18.8301	3.47864	1.44749	0.0168205
NC13	deltaIDR/+ High Contrast	0.0525207	0.0158473	0.080667	0.0263839	15.8371	3.38496	1.49511	0.0425132
NC14	deltaIDR/+ High Contrast	0.0313987	0.00532962	0.047554	0.00802176	6.73365	1.49126	1.47462	0.0600108
NC12	ZF1-6/+	0.0469568	0.0102849	0.0682258	0.015205	12.9211	2.88601	1.43997	0.0176655
NC13	ZF1-6/+	0.0465719	0.00424317	0.0672864	0.00642391	13.4201	2.07532	1.43272	0.00634943
NC14	ZF1-6/+	0.0341789	0.00823802	0.0483606	0.0120656	11.0022	4.44262	1.40973	0.00987207
NC13	ZF1-6/+ High Contrast	0.0351896	0.0237876	0.050098	0.0341908	7.98875	5.19243	1.4079	0.0204513
NC14	ZF1-6/+ High Contrast	0.029434	0.00891078	0.0415167	0.0129586	7.69604	2.62365	1.40257	0.00911206
NC12	mNG-ZLD	0.0699236	0.0085598	0.109226	0.0147353	28.4484	8.02212	1.5449	0.0221516
NC13	mNG-ZLD	0.0620809	0.00779612	0.0925834	0.0129363	22.0677	4.76845	1.4788	0.0307621
NC14	mNG-ZLD	0.0484145	0.0121979	0.0696031	0.0182097	14.8241	4.34032	1.4322	0.0172351
NC12	mNG-ZLD High Contrast	0.0603199	0.00195505	0.0932459	0.00819333	30.4422	3.76431	1.52835	0.0747408
NC13	mNG-ZLD High Contrast	0.0560635	0.00831319	0.0851073	0.0138972	21.2444	1.75072	1.50213	0.0282885
NC14	mNG-ZLD High Contrast	0.0575557	0.00978466	0.085497	0.0140201	11.4484	1.01166	1.47522	0.0143184
NC12	sfGFP-ZLD	0.0615974	0.00503875	0.0948654	0.00877472	22.9787	0.0388695	1.52174	0.0219732
NC13	sfGFP-ZLD	0.0650147	0.00376177	0.0983939	0.00493001	24.2358	0.89398	1.50107	0.0147251
NC14	sfGFP-ZLD	0.0450824	0.00917782	0.0643585	0.013513	9.74328	1.38503	1.42169	0.0111082
NC12	ZF5	0.0445724	0.0130235	0.0656485	0.0204714	15.7455	9.67909	1.44849	0.041041
NC13	ZF5	0.0387319	0.00480246	0.0562819	0.00735065	11.0052	2.64209	1.43552	0.0140443
NC14	ZF5	0.0363662	0.00556932	0.0524788	0.00879248	10.761	4.24984	1.42909	0.0212297
NC13	ZF5 High Contrast	0.0177694	0.0106673	0.0253709	0.0156902	3.89837	2.00036	1.41041	0.0195629
NC14	ZF5 High Contrast	0.0376519	0.00371606	0.0543284	0.00584807	8.36678	1.27361	1.43062	0.0123256
NC12	ZF5/+	0.0599523	0.00417016	0.0887443	0.00660524	16.6563	1.90024	1.46834	0.0097093
NC13	ZF5/+	0.0554848	0.00583841	0.0827904	0.00957178	15.2151	2.62432	1.47485	0.018248
NC14	ZF5/+	0.0464022	0.0019746	0.0665059	0.00306562	9.6653	2.85193	1.42768	0.00340164
Kruskal-Wallis Test for Across Mean Hub Property Measurements inbetween Conditions for each NC (Across Embryo Replicates)
NC	p-value_Filtered Hub Area Total / Nuclear Area_mean	p-value_Filtered Hub Mean Enrichment_mean	p-value_Filtered Number of Hubs_mean	p-value_Proportion of TF in a Hub (Filtered)_mean
NC12	0.0013174	0.00549792	0.0113192	0.00147268
NC13	0.000276489	0.000610237	0.00385255	0.000246778
NC14	0.00331185	0.221267	0.0120702	0.00434314
Mann-Whitney U Test for Across Mean Hub Property Measurements inbetween Conditions for each NC (Across Embryo Replicates)
NC	Comparison	Filtered Hub Area Total / Nuclear Area_mean_p-value	Filtered Hub Mean Enrichment_mean_p-value	Filtered Number of Hubs_mean_p-value	Proportion of TF in a Hub (Filtered)_mean_p-value
NC12	deltaIDR/+ vs ZF1-6/+	0.0357143	0.142857	0.142857	0.0357143
NC12	deltaIDR/+ vs mNG-ZLD	0.015873	0.015873	0.015873	0.015873
NC12	deltaIDR/+ vs sfGFP-ZLD	0.0952381	0.0952381	0.0952381	0.0952381
NC12	deltaIDR/+ vs ZF5	0.00793651	n.s.	0.0555556	0.00793651
NC12	deltaIDR/+ vs ZF5/+	0.015873	0.015873	0.015873	0.015873
NC12	ZF1-6/+ vs mNG-ZLD	0.0571429	0.0571429	0.0571429	0.0571429
NC12	ZF1-6/+ vs sfGFP-ZLD	n.s.	n.s.	0.2	n.s.
NC12	ZF1-6/+ vs ZF5	n.s.	n.s.	1	n.s.
NC12	ZF1-6/+ vs ZF5/+	0.0571429	0.114286	0.114286	0.0571429
NC12	mNG-ZLD vs sfGFP-ZLD	n.s.	n.s.	n.s.	n.s.
NC12	mNG-ZLD vs ZF5	0.015873	0.031746	0.111111	0.015873
NC12	mNG-ZLD vs ZF5/+	0.114286	0.0285714	0.114286	0.114286
NC12	sfGFP-ZLD vs ZF5	0.0952381	0.190476	n.s.	0.0952381
NC12	sfGFP-ZLD vs ZF5/+	0.533333	0.133333	0.133333	n.s.
NC12	ZF5 vs ZF5/+	0.015873	n.s.	n.s.	0.031746
NC12	deltaIDR/+ High Contrast vs mNG-ZLD High Contrast	0.133333	0.133333	0.133333	0.133333
NC13	deltaIDR/+ vs ZF1-6/+	0.047619	0.0238095	n.s.	0.0238095
NC13	deltaIDR/+ vs mNG-ZLD	0.0003996	0.0003996	0.0027972	0.0003996
NC13	deltaIDR/+ vs sfGFP-ZLD	0.0714286	0.0714286	0.0714286	0.0714286
NC13	deltaIDR/+ vs ZF5	0.0411255	0.00865801	n.s.	0.025974
NC13	deltaIDR/+ vs ZF5/+	0.0238095	0.0238095	n.s.	0.0238095
NC13	ZF1-6/+ vs mNG-ZLD	0.0363636	0.0363636	0.0363636	0.0363636
NC13	ZF1-6/+ vs sfGFP-ZLD	0.2	n.s.	n.s.	n.s.
NC13	ZF1-6/+ vs ZF5	0.047619	n.s.	0.166667	0.0952381
NC13	ZF1-6/+ vs ZF5/+	n.s.	0.1	n.s.	n.s.
NC13	mNG-ZLD vs sfGFP-ZLD	n.s.	n.s.	n.s.	n.s.
NC13	mNG-ZLD vs ZF5	0.0003996	0.011988	0.0015984	0.0003996
NC13	mNG-ZLD vs ZF5/+	n.s.	n.s.	0.1	0.145455
NC13	sfGFP-ZLD vs ZF5	0.0714286	0.0714286	0.0714286	0.0714286
NC13	sfGFP-ZLD vs ZF5/+	n.s.	n.s.	n.s.	n.s.
NC13	ZF5 vs ZF5/+	0.0238095	0.0238095	0.166667	0.0238095
NC13	deltaIDR/+ High Contrast vs ZF1-6/+ High Contrast	n.s.	0.0285714	0.0571429	n.s.
NC13	deltaIDR/+ High Contrast vs mNG-ZLD High Contrast	n.s.	n.s.	0.114286	n.s.
NC13	deltaIDR/+ High Contrast vs ZF5 High Contrast	0.0571429	0.0571429	0.0571429	0.0571429
NC13	ZF1-6/+ High Contrast vs mNG-ZLD High Contrast	n.s.	0.0571429	0.0571429	0.114286
NC13	ZF1-6/+ High Contrast vs ZF5 High Contrast	n.s.	n.s.	n.s.	n.s.
NC13	mNG-ZLD High Contrast vs ZF5 High Contrast	0.1	0.1	0.1	0.1
NC14	deltaIDR/+ vs ZF1-6/+	0.0727273	n.s.	0.163636	0.0727273
NC14	deltaIDR/+ vs mNG-ZLD	0.00170279	n.s.	0.000309598	0.00170279
NC14	deltaIDR/+ vs sfGFP-ZLD	n.s.	n.s.	n.s.	0.116667
NC14	deltaIDR/+ vs ZF5	0.0249897	n.s.	0.055327	0.0249897
NC14	deltaIDR/+ vs ZF5/+	n.s.	n.s.	n.s.	0.116667
NC14	ZF1-6/+ vs mNG-ZLD	0.0445378	n.s.	n.s.	0.0596639
NC14	ZF1-6/+ vs sfGFP-ZLD	n.s.	n.s.	n.s.	n.s.
NC14	ZF1-6/+ vs ZF5	n.s.	n.s.	n.s.	n.s.
NC14	ZF1-6/+ vs ZF5/+	0.0571429	n.s.	n.s.	0.0571429
NC14	mNG-ZLD vs sfGFP-ZLD	n.s.	n.s.	0.0571429	n.s.
NC14	mNG-ZLD vs ZF5	0.0142981	n.s.	0.0438455	0.0235966
NC14	mNG-ZLD vs ZF5/+	0.9	n.s.	0.0571429	n.s.
NC14	sfGFP-ZLD vs ZF5	n.s.	n.s.	n.s.	0.160839
NC14	sfGFP-ZLD vs ZF5/+	1	n.s.	n.s.	n.s.
NC14	ZF5 vs ZF5/+	0.00699301	n.s.	n.s.	0.00699301
NC14	deltaIDR/+ High Contrast vs ZF1-6/+ High Contrast	n.s.	0.031746	n.s.	n.s.
NC14	deltaIDR/+ High Contrast vs mNG-ZLD High Contrast	0.015873	n.s.	0.015873	0.015873
NC14	deltaIDR/+ High Contras vs ZF5 High Contrast	n.s.	n.s.	0.111111	n.s.
NC14	ZF1-6/+ High Contrast vs mNG-ZLD High Contrast	0.0285714	0.0285714	0.0571429	0.0285714
NC14	ZF1-6/+ High Contrast vs ZF5 High Contrast	n.s.	0.0571429	n.s.	n.s.
NC14	mNG-ZLD High Contrast vs ZF5 High Contrast	0.0285714	0.0285714	0.0285714	0.0285714
