## Supplementary material for "A fine kinetic balance of interactions directs transcription factor hubs to genes": Table S6

### Sheet: Sheet1
Figure 3																	Figure 4
Hub Lifetime Analysis (Each Filename is a Separate Embryo Replicate)
Filename	NC	Condition	Short-Lived_Proportion	Long-Lived_Proportion	Long-Lived_Lifetime_Mean	Long-Lived_Lifetime_Std	Short-Lived_Lifetime_Mean	Short-Lived_Lifetime_Std
20230922_DBD_2	NC13	deltaIDR/+	0.71875	0.28125	66.9027	12.6401	31.0105	5.48951
20230922_DBD_2_2	NC14	deltaIDR/+	0.768116	0.231884	77.5753	15.9754	29.8644	4.51213
20240219_deltaIDR_1	NC12	deltaIDR/+	0.8	0.2	80.337	16.3529	27.8456	4.15505
20240219_deltaIDR_1	NC13	deltaIDR/+	0.818182	0.181818	76.2344	15.991	30.6053	5.08962
20240219_deltaIDR_1	NC14	deltaIDR/+	0.792593	0.207407	75.0977	16.0742	30.7951	4.67906
20240219_deltaIDR_2	NC13	deltaIDR/+	0.834951	0.165049	74.3568	15.3849	28.8946	4.50639
20240219_deltaIDR_2	NC14	deltaIDR/+	0.900763	0.0992366	79.0518	16.1414	30.2085	4.47121
20240219_deltaIDR_3	NC14	deltaIDR/+	0.735714	0.264286	79.7985	15.1567	30.4562	4.93537
20240627_scram_2	NC12	ZF1-6/+	0.453333	0.546667	75.8406	14.3376	29.9504	4.2431
20240627_scram_2	NC13	ZF1-6/+	0.512195	0.487805	77.532	14.9691	30.3295	4.40672
20240627_scram_2	NC14	ZF1-6/+	0.394495	0.605505	75.7811	16.8181	30.2383	4.0688
20240627_scram_4	NC14	ZF1-6/+	0.791304	0.208696	73.1196	14.8199	29.4828	4.24143
20240627_scram_5	NC12	ZF1-6/+	0.55814	0.44186	84.2692	16.6428	30.7207	3.92102
20240627_scram_5	NC13	ZF1-6/+	0.505263	0.494737	77.7583	14.3203	30.6277	4.93677
20240627_scram_5	NC14	ZF1-6/+	0.380952	0.619048	78.7815	14.9418	29.8769	4.5397
20240627_scram_6	NC12	ZF1-6/+	0.526316	0.473684	78.0594	15.0766	28.639	4.70379
20240627_scram_6	NC13	ZF1-6/+	0.508982	0.491018	79.4254	15.1861	31.5791	4.64029
20240627_scram_6	NC14	ZF1-6/+	0.37037	0.62963	76.5696	15.8995	30.4579	4.41555
20230410_HB_mNG_1	NC12	mNG-ZLD	0.35274	0.64726	59.8774	15.0153	28.4222	2.00114
20230410_HB_mNG_1	NC13	mNG-ZLD	0.49789	0.50211	62.1315	13.1303	28.3982	2.06885
20230410_HB_mNG_1	NC14	mNG-ZLD	0.520661	0.479339	64.5505	13.7921	28.4761	2.44644
20230410_HB_mNG_2	NC12	mNG-ZLD	0.291457	0.708543	58.7338	15.4445	28.1782	1.95529
20230410_HB_mNG_2	NC13	mNG-ZLD	0.350598	0.649402	62.6571	13.5364	28.5663	2.17892
20230410_HB_mNG_2	NC14	mNG-ZLD	0.428571	0.571429	62.6983	13.6726	28.4215	2.07805
20230410_SNA_mNG_3	NC13	mNG-ZLD	0.339744	0.660256	55.3705	11.764	28.2138	2.50386
20230410_mNG_10	NC13	mNG-ZLD	0.25	0.75	64.7207	11.5277	28.2576	2.0628
20230410_mNG_11	NC13	mNG-ZLD	0.295775	0.704225	64.1594	14.2936	28.7214	2.50097
20230410_mNG_11	NC14	mNG-ZLD	0.427136	0.572864	63.8129	14.7356	29.6538	3.17434
20230410_mNG_6	NC12	mNG-ZLD	0.367347	0.632653	59.3427	15.3864	28.2004	1.96515
20230410_mNG_7	NC13	mNG-ZLD	0.28	0.72	64.7336	12.8489	28.4859	2.0439
20230410_mNG_8	NC14	mNG-ZLD	0.480851	0.519149	66.9092	14.6299	29.5949	3.41265
20230410_mNG_9	NC14	mNG-ZLD	0.359649	0.640351	64.1352	12.8155	29.006	2.45951
20230925_ZldAntP_1	NC14	mNG-ZLD	0.626459	0.373541	65.283	14.3932	28.7744	3.08754
20230925_ZldAntP_3	NC14	mNG-ZLD	0.750572	0.249428	67.015	15.56	29.3355	3.85578
20230925_ZldAntP_4	NC14	mNG-ZLD	0.747412	0.252588	64.8763	17.1826	29.336	3.71822
20230925_ZldAntP_6	NC14	mNG-ZLD	0.629534	0.370466	65.0933	14.6519	28.8072	2.99027
20230515_GLC_10	NC12	ZF5	0.157895	0.842105	63.9719	15.2627	29.5489	0.495144
20230515_GLC_10	NC13	ZF5	0.305556	0.694444	71.6327	13.2589	30.4881	3.05846
20230515_GLC_10	NC14	ZF5	0.36612	0.63388	71.4901	14.3425	29.3737	3.02209
20230515_GLC_11	NC12	ZF5	0.5	0.5	69.8033	16.9017	27.7775	2.88131
20230515_GLC_11	NC13	ZF5	0.394595	0.605405	70.0607	12.4227	29.8685	3.5789
20230515_GLC_11	NC14	ZF5	0.378205	0.621795	73.9358	13.2169	29.1227	3.59859
20230515_GLC_7	NC12	ZF5	0.413793	0.586207	69.0457	15.6852	29.9225	2.86877
20230515_GLC_9	NC13	ZF5	0.318182	0.681818	66.9098	13.7147	29.2232	2.80866
20230515_GLC_9	NC14	ZF5	0.328467	0.671533	74.0682	14.0578	30.4681	3.71915
20231221_Znf5AntP_1	NC12	ZF5	0.578431	0.421569	64.6623	18.4176	29.3291	3.23104
20231221_Znf5AntP_2	NC12	ZF5	0.487179	0.512821	65.156	15.5094	29.1235	2.91322
20231221_Znf5AntP_4	NC14	ZF5	0.588235	0.411765	65.0135	13.9001	29.7519	3.45609
20231221_Znf5AntP_5	NC14	ZF5	0.57971	0.42029	66.7626	14.7032	29.4219	3.80386
20240205_ZF5_SNA_2	NC14	ZF5	0.48	0.52	80.6762	18.1546	32.2954	4.25211
20240205_ZF5_SNA_4	NC14	ZF5	0.791086	0.208914	70.0521	17.5761	30.4144	4.65161
20240821_ZF5_Antp_1	NC14	ZF5	0.562814	0.437186	73.4211	15.6018	30.0745	4.03843
20240821_ZF5_Antp_2	NC14	ZF5	0.627193	0.372807	68.3613	12.857	29.9938	3.83684
20231205_Znf5het_1	NC14	ZF5/+	0.367647	0.632353	75.7926	17.1532	31.7247	5.31858
20231205_Znf5het_2	NC12	ZF5/+	0.557692	0.442308	79.1853	13.9088	31.2757	3.94753
20231205_Znf5het_2	NC13	ZF5/+	0.424658	0.575342	76.3623	15.096	31.5811	3.57855
20231205_Znf5het_2	NC14	ZF5/+	0.71134	0.28866	74.2913	15.0703	30.3664	5.35441
20231205_Znf5het_3	NC14	ZF5/+	0.463277	0.536723	78.1374	14.8109	30.7759	4.98352
20231205_Znf5het_4	NC12	ZF5/+	0.448276	0.551724	76.694	15.0466	30.7003	3.88979
20231205_Znf5het_4	NC13	ZF5/+	0.578512	0.421488	77.4757	17.5795	30.6429	4.51707
20231212_Znf5het_1	NC12	ZF5/+	0.515152	0.484848	70.4249	17.8117	29.8324	4.73377
20231212_Znf5het_1	NC13	ZF5/+	0.616541	0.383459	70.8196	15.3862	30.4702	4.38523
20231212_Znf5het_2	NC12	ZF5/+	0.351351	0.648649	77.9989	16.3204	31.5304	5.76337
Averages for Each Condition and NC Across Replicates
Condition	NC	Short-Lived_Proportion_mean	Short-Lived_Proportion_std	Long-Lived_Proportion_mean	Long-Lived_Proportion_std	Long-Lived_Lifetime_Mean_mean	Long-Lived_Lifetime_Mean_std	Short-Lived_NZC_Lifetime_mean	Short-Lived_Lifetime_Mean_std
deltaIDR/+	NC12	0.8		0.2		80.337		27.8456
deltaIDR/+	NC13	0.790628	0.0628101	0.209372	0.0628101	72.498	4.93576	30.1701	1.12307
deltaIDR/+	NC14	0.799297	0.0715434	0.200703	0.0715434	77.8808	2.07267	30.3311	0.393208
ZF1-6/+	NC12	0.512596	0.0537332	0.487404	0.0537332	79.3897	4.36892	29.77	1.0525
ZF1-6/+	NC13	0.508813	0.00346906	0.491187	0.00346906	78.2386	1.03401	30.8454	0.652653
ZF1-6/+	NC14	0.484281	0.20492	0.515719	0.20492	76.0629	2.3374	30.0139	0.427524
mNG-ZLD	NC12	0.337181	0.0402661	0.662819	0.0402661	59.318	0.57218	28.2669	0.134939
mNG-ZLD	NC13	0.335668	0.0878464	0.664332	0.0878464	62.2955	3.56127	28.4405	0.191542
mNG-ZLD	NC14	0.552316	0.142759	0.447684	0.142759	64.9304	1.38848	29.045	0.459053
ZF5	NC12	0.42746	0.161611	0.57254	0.161611	66.5278	2.69087	29.1403	0.817299
ZF5	NC13	0.339444	0.0481773	0.660556	0.0481773	69.5344	2.405	29.8599	0.632491
ZF5	NC14	0.522426	0.148765	0.477574	0.148765	71.5312	4.70211	30.1018	0.944025
ZF5/+	NC12	0.468118	0.0899331	0.531882	0.0899331	76.0758	3.90223	30.8347	0.753036
ZF5/+	NC13	0.539904	0.101601	0.460096	0.101601	74.8859	3.56523	30.8981	0.597829
ZF5/+	NC14	0.514088	0.177391	0.485912	0.177391	76.0738	1.93843	30.9557	0.696801
Kruskal-Wallis Tests for Averages across replicates
NC	p-Value_Long-Lived_NZC_Mean	p-Value_Long-Lived_Proportion	p-Value_Short-Lived_NZC_Mean	p-Value_Short-Lived_Proportion
NC12	0.00774849	0.0493874	0.0551512	0.0493874
NC13	0.00117708	0.00386159	0.00130554	0.00386159
NC14	4.27495e-05	0.00212924	0.00510714	0.00212924
Mann-Whitney U Tests for Averages across Replicates
NC	Comparison_	p-Value_Long-Lived_NZC_Mean	p-Value_Short-Lived_NZC_Mean
NC12	deltaIDR/+ vs ZF1-6/+	1
NC12	deltaIDR/+ vs mNG-ZLD	0.5
NC12	deltaIDR/+ vs ZF5	0.333333
NC12	deltaIDR/+ vs ZF5/+	0.4
NC12	ZF1-6/+ vs mNG-ZLD	0.1
NC12	ZF1-6/+ vs ZF5	0.0357143
NC12	ZF1-6/+ vs ZF5/+	0.628571
NC12	mNG-ZLD vs ZF5	0.0357143
NC12	mNG-ZLD vs ZF5/+	0.0571429
NC12	ZF5 vs ZF5/+	0.015873
NC13	deltaIDR/+ vs ZF1-6/+	0.1	0.7
NC13	deltaIDR/+ vs mNG-ZLD	0.0238095	0.0238095
NC13	deltaIDR/+ vs ZF5	0.7	0.7
NC13	deltaIDR/+ vs ZF5/+	0.4	0.7
NC13	ZF1-6/+ vs mNG-ZLD	0.0238095	0.0238095
NC13	ZF1-6/+ vs ZF5	0.1	0.2
NC13	ZF1-6/+ vs ZF5/+	0.1	0.7
NC13	mNG-ZLD vs ZF5	0.0238095	0.0238095
NC13	mNG-ZLD vs ZF5/+	0.0238095	0.0238095
NC13	ZF5 vs ZF5/+	0.2	0.2
NC14	deltaIDR/+ vs ZF1-6/+	0.342857	0.685714
NC14	deltaIDR/+ vs mNG-ZLD	0.0027972	0.0027972
NC14	deltaIDR/+ vs ZF5	0.0335664	0.33007
NC14	deltaIDR/+ vs ZF5/+	0.4	0.4
NC14	ZF1-6/+ vs mNG-ZLD	0.0027972	0.0111888
NC14	ZF1-6/+ vs ZF5	0.106294	0.825175
NC14	ZF1-6/+ vs ZF5/+	1	0.114286
NC14	mNG-ZLD vs ZF5	0.00267971	0.0047182
NC14	mNG-ZLD vs ZF5/+	0.00909091	0.00909091
NC14	ZF5 vs ZF5/+	0.0636364	0.145455
