## Supplementary material for "A fine kinetic balance of interactions directs transcription factor hubs to genes": Table S7

### Sheet: Sheet1
Figure 4
ZLD @ Antp Analysis
Fly Line & Stage		N Values
Genotype	NC	# Embryos	# Nuclei
ZLD	14	3	172
ZF5	12	2	70
ZF5	13	1	7
ZF5	14	3	65
Enrichment Analysis
Integrated Area of Enrichment						MW U Test for Hub-Interaction Duration
NC	Condition	Duration Category	Mean	Std Dev		NC	Pairs to Compare		KS Test p-value
14	ZLD	TS	-0.33	0.21		14	ZLD TS	ZF5 TS	0.03
14	ZF5	TS	0.48	0.35		14	ZLD RS	ZF5 RS	0.31
14	ZLD	RS	0.3	0.27
14	ZF5	RS	0.34	0.05
Hub-Interaction Analysis
Duration						MW U Test for Hub-Interaction Duration
NC	Condition	Duration Category	Fraction Mean	Fraction Std Dev		NC	Pairs to Compare		KS Test p-value
14	ZLD	Short (<15s)	0.56	0.08		14	ZLD (Short)	ZF5 (Short)	0.1
14	ZLD	Mid (15-55s)	0.41	0.08		14	ZLD (Mid)	ZF5 (Mid)	0.35
14	ZLD	Long(>55s)	0.03	0.01		14	ZLD (Long)	ZF5 (Long)	0.05
14	ZF5	Short (<15s)	0.44	0.07
14	ZF5	Mid (15-55s)	0.41	0.07
14	ZF5	Long(>55s)	0.14	0.01
14	ZLD RS	Short (<15s)	0.56	0.08		14	ZLD RS (Short)	ZF5 RS (Short)	0.65
14	ZLD RS	Mid (15-55s)	0.43	0.07		14	ZLD RS (Mid)	ZF5 RS (Mid)	0.65
14	ZLD RS	Long(>55s)	0	0		14	ZLD RS (Long)	ZF5 RS (Long)	0.68
14	ZF5 RS	Short (<15s)	0.55	0.05
14	ZF5 RS	Mid (15-55s)	0.44	0.05
14	ZF5 RS	Long(>55s)	0	0.01
Frequency						MW U Test for Hub-Interaction Frequency
NC	Condition	Frequency Category	Fraction Mean	Fraction Std Dev		NC	Pairs to Compare		KS Test p-value
14	ZLD	<0.5 intrxns/min	0.81	0.04		14	ZLD (<0.5)	ZF5 (<0.5)	0.04
14	ZLD	>=0.5 intrxns/min	0.19	0.04		14	ZLD (>=0.5)	ZF5 (>=0.5)	0.04
14	ZF5	<0.5 intrxns/min	0.52	0.03		14	ZLD RS (<0.5)	ZF5 RS (<0.5)	0.35
14	ZF5	>=0.5 intrxns/min	0.48	0.03		14	ZLD RS (>=0.5)	ZF5 RS (>=0.5)	0.35
14	ZLD RS	<0.5 intrxns/min	0.88	0.05
14	ZLD RS	>=0.5 intrxns/min	0.12	0.05
14	ZF5 RS	<0.5 intrxns/min	0.81	0.16
14	ZF5 RS	>=0.5 intrxns/min	0.19	0.16
